# Integrating population genetics to define conservation units from the core to the edge of *Rhinolophus ferrumequinum* western range

**DOI:** 10.1101/662643

**Authors:** Orianne Tournayre, Jean-Baptiste Pons, Maxime Leuchtmann, Raphael Leblois, Sylvain Piry, Ondine Filippi-Codaccioni, Anne Loiseau, Jeanne Duhayer, Inazio Garin, Fiona Mathews, Sébastien Puechmaille, Nathalie Charbonnel, Dominique Pontier

**Affiliations:** CBGP, INRA, CIRAD, IRD, Montpellier SupAgro, Université de Montpellier, Montferrier-sur-Lez Cedex, France; LabEx ECOFECT « Ecoevolutionary Dynamics of Infectious Diseases », Université de Lyon, Lyon, France; Nature Environnement, Surgères, France; Department of Zoology and Animal Cell Biology, University of the Basque Country, Bilbao, the Basque Country, Spain; CNRS, Laboratoire de Biométrie et Biologie évolutive, UMR5558, Université de Lyon, Université Lyon 1, Villeurbanne, France; College of Life Sciences, University of Sussex, Falmer, UK; ISEM, Univ Montpellier, CNRS, EPHE, IRD, Montpellier, France; Groupe Chiroptères de Midi-Pyrénées (CREN-GCMP), Toulouse, France

**Keywords:** Chiroptera, microsatellites, population genetics, connectivity, conservation, demographic inference

## Abstract

The greater horseshoe bat *(Rhinolophus ferrumequinum)* is among the most widespread bat species in Europe but it has experienced severe declines, especially in Northern Europe. This species is listed Near Threatened in the European *IUCN Red List of Threatened Animals* and it is considered to be highly sensitive to human activities and particularly to habitat fragmentation. Therefore, understanding the population boundaries and demographic history of populations of this species is of primary importance to assess relevant conservation strategies. In this study, we used 17 microsatellite markers to assess the genetic diversity, the genetic structure and the demographic history of *R. ferrumequinum* colonies in the Western European part of its distribution. We found high levels of genetic diversity and large population size on the European mainland and lower estimates in England and Northern France. Analyses of clustering and isolation by distance showed a barrier effect of the Channel and potentially of the Mediterranean Sea on *R. ferrumequinum* bat dispersal. Conversely, we could not reveal any gene flow disruption from both sides of the Western Pyrenees. These results provide important information to improve the delineation of *R. ferrumequinum* management units in its western range. We suggest that a large management unit corresponding to the European mainland population must be considered. Particular attention should be given to mating territories as they seem to play a key role in maintaining the high levels of genetic mixing between colonies. Smaller management units corresponding to English and Northern France colonies must also be implemented. These insular or peripheral colonies could be at higher risk of extinction in a near future.
