## Supplementary material for "Integrating population genetics to define conservation units from the core to the edge of *Rhinolophus ferrumequinum* western range": SupplMAt

### Sheet: Table S1
Table S1. Microsatellites information. F= Forward, R=Reverse. Fam, Vic, Pet and Ned are the dyes used to make the PCR kits.
Locus	Primer sequences (5’-3’)	Amplification Range	Based on	PCR Kits
Rferr13-F-fam	TCTCTGGTATTGAGAAATCTGACTC	69-101	Dawson et al. (2004)	1
Rferr13-R	GATCAAATAAGCAAAGTTGGGAG
Rferr12-F-fam	CCAGCACTTCCATACAGAAACCTG	209-219	Dawson et al. (2004)	3
Rferr12-R	ACATCAATATGCCCACTGACCC
Rferr16-F-fam	GACTGGACCTGGAGGTACAA	131-151	Dawson et al. (2004)	2
Rferr16-R	TCAATTAACCCAACAGCTGGAATC
Rferr30-F-fam	TCCCACGGCATCCTAGATTTG	234-282	Dawson et al. (2004)	2
Rferr30-R	GGCTTGAATCTGAAACGTCTGG
Rferr17-F-fam	CCTTAGGACAGCATCTGACATAC	298-352	Dawson et al. (2004)	2
Rferr17-R	CAAACTCTGAGTGGTTCCAGG
Rferr28-F-vic	CCTTATTCAGTCACTGAGCTCC	91-123	Dawson et al. (2004)	1
Rferr28-R-bis	GTTAGCTCTATGACGGCACAG
Rferr06-F-vic	GGATTTGCTGATGCTTCAGAGG	192-228	Rossiter et al. (1999)	2
Rferr06-R	TTGGCACACAGTAACTCCTCAGTG
Rferr27-F-vic	TTTCTAAGTTTTAGTTGTCATTGGTTT	151-187	Dawson et al. (2004)	3
Rferr27-R	TCACTTTGAATCCAGTAGTGACC
Rferr23-F-vic	CCTGAAGCTGAACAATAATGAATGCC	340-358	Dawson et al. (2004)	1
Rferr23-R	GGAGTCACGTGGCTATCCCAAG
Rferr03-F-pet	CTAACCTGGTGAACCTCCCATTC	202-236	Rossiter et al. (1999)	1
Rferr03-R-bis	CCTGCATCACCTGTGAAGACAGA
Rferr11-F-pet	GGGAATCCCACTACCTATAGC	164-190	Rossiter et al. (1999)	1
Rferr11-R	TGGAGGTGGGAGGACAGAATCTG
Rferr09-F-pet	GGTCCTGGAAAAACACACACACTG	112-136	Rossiter et al. (1999)	3
Rferr09-R	TCCTCCCTTTGCGTTCTCTAGG
Rferr01-F-ned	CCATCTCCATTACCACTCTG	103-117	Rossiter et al. (1999)	1
Rferr01-R	CATCATATTCCACAGGTTAAGG
Rferr08-F-ned	TCTTTCCTCACAGCCTCTCAGTG	136-170	Rossiter et al. (1999)	3
Rferr08-R	CACTCATTACCTTTGGAGTTTTAGG
Rferr22-F-ned	GTTACCTGTCATCTCACCACC	283-299	Dawson et al. (2004)	2
Rferr22-R	ATTCAGATTTGGTGGGCCTG
Rferr19-F-ned	CGAGTCATTCCACATAACTTAAATAG	269-275	Dawson et al. (2004)	3
Rferr19-R	GATCAGAGATGTCATTTAAAATCCAGG
RHD103-F-ned	CCACTTGGCTTCCTACCT	208-240	Puechmaille et al. (2005)	2
RHD103-R	CAGAAGGATAGGTTGTTCAATC

### Sheet: Table S2
Table S2. Pairwise FST estimated overall loci between localities. Significant exact G-test after FDR correction between pairs of localities are represented with *** for p<0.001, ** for p <0.01 and * for p <0.05. NS indicates non-significant exact G-tests.
	ANN	ALL	BUS	PIN	CHE	XAI	AIR	LOU	FAY	LES	FEN	SAR	VIG	ARG	ARL	BER	LYS	KER	AYD	LAN	MON	BED	LAC	BRY	BUC	LEZ	GHA
ANN		*	***	NS	*	NS	NS	NS	NS	NS	NS	NS	NS	NS	NS	***	NS	***	NS	NS	***	*	NS	***	***	*	***
ALL	0.0071		***	*	*	*	NS	NS	*	**	***	NS	*	*	**	**	NS	***	NS	***	***	***	NS	***	***	***	***
BUS	0.0108	0.0042		NS	***	NS	*	NS	***	**	***	***	**	**	***	NS	NS	***	NS	***	***	***	**	***	***	***	***
PIN	-0.0004	0.0053	-0.0006		*	NS	NS	NS	NS	NS	NS	**	NS	NS	**	*	NS	***	NS	***	***	**	NS	***	***	***	***
CHE	0.0023	0.0041	0.0038	0.0038		NS	*	NS	**	NS	*	**	NS	**	***	***	NS	***	NS	***	***	*	*	***	***	***	***
XAI	0.0066	0.005	0.0008	0.0004	0.004		NS	NS	***	NS	NS	***	**	**	***	**	NS	***	NS	***	***	***	NS	***	***	***	***
AIR	0.0063	0.0056	0.0056	-0.0006	0.0053	0.0007		NS	NS	NS	NS	NS	NS	NS	**	NS	NS	***	NS	*	***	***	NS	***	***	***	***
LOU	0.0032	-0.0004	-0.0021	-0.0058	-0.0015	-0.0025	-0.0012		NS	NS	NS	NS	NS	NS	NS	NS	NS	NS	NS	NS	***	NS	NS	***	***	***	***
FAY	0.0025	0.0041	0.0041	0.0007	0.0019	0.0026	0.0009	-0.0027		NS	**	**	**	NS	**	***	NS	***	NS	***	***	**	NS	***	***	***	***
LES	0.0036	0.0076	0.0037	0.001	0.0007	0.0023	-0.003	-0.001	0.0009		NS	NS	***	NS	***	***	NS	***	NS	**	***	**	NS	***	***	***	***
FEN	0.0043	0.009	0.0066	0.0015	0.0019	0.0048	0.0007	-0.0017	0.0013	0.0011		***	*	NS	***	**	NS	***	NS	**	***	*	NS	***	***	***	***
SAR	0.0001	0.003	0.007	0.0043	0.0032	0.0048	0.0034	0.0004	0.0027	0.0017	0.004		NS	NS	NS	***	NS	***	NS	*	***	**	NS	***	***	***	***
VIG	-0.0012	0.0031	0.0047	0.0016	0.0033	0.0063	0.0048	0.0046	0.0037	0.0082	0.0047	0.0022		NS	*	***	NS	***	*	***	***	*	NS	***	***	***	***
ARG	0.0036	0.0036	0.0052	0.0038	0.003	0.0085	0.0044	0.004	0.0049	0.002	0.0029	0.0007	0.0034		NS	**	NS	***	NS	**	***	*	NS	***	***	***	***
ARL	0.0054	0.0105	0.0059	0.0039	0.0062	0.0087	0.0061	0.0024	0.002	0.0055	0.0036	0.007	0.0055	0.0096		***	NS	***	NS	***	***	*	NS	***	***	***	***
BER	0.0189	0.0081	0.0016	0.0018	0.0111	0.0061	-0.0004	-0.0025	0.0059	0.0064	0.0059	0.0135	0.0136	0.0103	0.0101		NS	***	**	***	***	***	NS	***	***	***	***
LYS	0.0041	-0.0013	0	0.0024	-0.0006	-0.0003	-0.0029	-0.0028	-0.0026	0.0022	0.0007	0.0041	0.0013	-0.0001	0.0035	0.0036		*	NS	***	***	**	NS	***	***	*	***
KER	0.0284	0.0134	0.0131	0.012	0.0088	0.0139	0.0072	0.0058	0.0118	0.0129	0.013	0.0149	0.0181	0.0082	0.0193	0.0075	0.0078		***	***	***	***	**	***	***	***	***
AYD	-0.0002	0.0065	0.0046	-0.0003	0.0016	0.0071	0.0017	-0.002	0.0046	0.0009	0.0038	0.0038	0.0081	-0.0004	0.0032	0.0109	0.006	0.0154			***	*	NS	***	***	**	***
LAN	0.0096	0.0117	0.0162	0.0135	0.0075	0.0113	0.0049	0.0086	0.0089	0.0064	0.0088	0.0053	0.0136	0.0092	0.0134	0.0202	0.0112	0.0238	0.0028		***	***	**	***	***	***	***
MON	0.0574	0.049	0.0349	0.0444	0.0464	0.047	0.0534	0.0535	0.0513	0.0451	0.0552	0.0505	0.0531	0.0545	0.0568	0.0414	0.0621	0.054	0.0443	0.0646		***	***	***	***	***	***
BED	0.0082	0.0165	0.014	0.0126	0.0024	0.0132	0.0124	0.0088	0.0082	0.0118	0.0078	0.011	0.01	0.0106	0.0078	0.0168	0.0087	0.0236	0.0112	0.0159	0.065		NS	***	***	***	***
LAC	0.0054	0.0109	0.0118	0.0039	0.0044	0.0075	0.0042	-0.0042	0.0039	0.0096	0.0015	0.0022	0.0015	0.011	0.0005	0.0111	0.0002	0.0156	0.0036	0.0147	0.0739	0.0018		***	***	*	***
BRY	0.1009	0.1013	0.1062	0.1083	0.0946	0.0905	0.1027	0.111	0.0946	0.0995	0.1099	0.0954	0.0984	0.0984	0.1126	0.1182	0.0889	0.1093	0.1092	0.1035	0.1785	0.1091	0.1189		***	***	***
BUC	0.1024	0.0965	0.1037	0.102	0.0912	0.098	0.0931	0.1041	0.0945	0.0928	0.1058	0.0952	0.0903	0.0856	0.0992	0.1053	0.0961	0.088	0.0867	0.0964	0.1663	0.1065	0.11	0.0539		***	***
LEZ	0.0113	0.0164	0.0224	0.0179	0.0134	0.023	0.0162	0.018	0.0165	0.0115	0.0111	0.0153	0.0138	0.0097	0.0159	0.0231	0.0128	0.0306	0.0104	0.0245	0.0717	0.0156	0.0118	0.119	0.0988		***
GHA	0.1511	0.1394	0.1345	0.1449	0.1366	0.1379	0.1543	0.1424	0.1447	0.1437	0.1413	0.1345	0.1413	0.13	0.1354	0.1509	0.1448	0.1483	0.1377	0.1443	0.1705	0.1416	0.1397	0.2372	0.2078	0.1487

### Sheet: Table S3
Table S3. Past demographic inferences using the OnePopVarSize model in MIGRAINE. ‘Pool_England’ corresponds to the colonies from England and ‘Pool_France’ to all the French colonies. For each tested locality or pool of localities, the sample size (N), the value of the pGSM model parameter (pGSM), the estimated time at which the demographic change (i.e. bottleneck or expansion) happened (D), and t…
Locality code	N	pGSM	Nratio [Confidence interval]	D [Confidence interval]	Event
Pool_France	864	0.455	1.26 [0.002 -- 561.5]	0.047 [NA -- 302.8]	NS E
AIR	31	0.34	0.355 [8.65e-05 -- 167.8]	0.051 [1.3e-05 -- 396.4]	NS C
ALL	31	0.36	1.126 [NA -- 611.4]	0.035 [NA -- 286]	NS E
ANN	23	0.36	0.124 [NA -- 289.2]	3.089 [NA -- 122.3]	NS C
BUS	44	0.33	0.187 [0.0008 – 1.143]	0.039 [0.001 -- 0.272]	NS C
CHE	41	0.35	0.288 [0.069 -- 0.99]	0.082 [0.004 -- 4.329]	S C
FAY	76	0.40	0.725 [0.004 -- 102.6]	0.033 [NA -- 272.4]	NS C
FEN	87	0.38	2.013 [0.005 -- 375.3]	0.009 [NA -- NA]	NS E
LES	45	0.33	0.713 [0.0003 -- 207.8]	0.071 [NA -- NA]	NS C
LOU	19	0.31	0.062 [0.0005 -- 78.18]	3.102 [4.4e-06 -- 102.7]	NS C
PIN	49	0.40	0.074 [0.003 -- 337.4]	1.62e-06 [1.01e-06 -- 262.5]	NS C
XAI	77	0.36	0.003 [0.001 -- 207.7]	0.001 [NA -- NA]	NS C
ARG	29	0.31	0.446 [0.0001 -- 149.2]	0.060 [NA -- 936.6]	NS C
SAR	76	0.40	1.690 [0.005 -- 212.6]	0.010 [NA -- 0.581]	NS E
VIG	40	0.43	0.548 [0.003 -- 187.9]	0.049 [1.71e-06 -- 117.8]	NS C
LAC	15	0.34	1.57 [0.0001 -- 341.1]	0.025 [NA -- 0.758]	NS E
LAN	25	0.40	0.157 [0.0001 -- 234.2]	153.6 [NA --284]	NS E
KER	25	0.37	0.003 [0.0001 -- 290.6]	0.065 [NA -- 1290]	NS C
LYS	19	0.22	0.0001 [5.2e-05 -- 480.3]	0.114 [4.92e-06 -- NA]	NS C
AYD	21	0.33	0.05 [8.6e-05 -- 250.2]	3.425 [NA – 22.3]	NS C
BER	24	0.25	0.0001 [5.92e-05 – 100.1]	0.139 [0.0035 – 150.0]	NS C
ARL	25	0.42	0.233 [0.0002 -- 360.8]	1.64e-05 [8.64e-06 -- 147.2]	NS C
MON	15	0.40	0.048 [0.0001 -- 289.3]	0.099 [NA – 589.3]	NS C
BED	25	0.42	0.233 [0.0002 -- 360.8]	1.64e-05 [8.64e-06 -- 147.2]	NS C
LEZ	28	0.37	0.888 [0.0001 -- 306]	0.046 [NA -- NA]	NS C
GHA	22	0.58	2989 [1.63 -- 8063]	0.811 [2.17 e-06 -- 2.201]	S E
Pool_England	26	0.51	116.9 [0.0003 – 395.4]	200.9 [NA – 4301]	NS E
BRY	19	0.52	0.0007 [NA -- 238.5]	8e-06 [NA – 562.8]	NS C
BUC	17	0.46	0.623 [0.0003 -- 225.2]	0.23 [NA – 93.87]	NS C

### Sheet: Figure S1
Figure S1. Determination of the most likelihood number of genetic clusters using the method proposed by Evanno et al. (2005). Likelihood of K, and ΔK are represented as a function of the number of groups K. ΔK estimates are based on the rate of change in the log probability of data between successive K values.

### Sheet: Figure S2
A)
B)	1- Axe 1 and 2										2- Axe 3 and 4
Figure S2. Evidence of genetic clusters was examined in a Principal Components Analysis(APC) using the R package ade4 (Dray and Dufour, 2007) and factoextra (Kassambara and Mundt, 2017). A) Percentage of explained variation for each principal component (left) and eigen values (right). B) Plot of the Principal Components Analysis.

### Sheet: Table S4
Table S4. Estimation of the θ parameter which corresponds to 4Neμ using the OnePop model in MIGRAINE. ‘Pool_England’ gather all the colonies from England and ‘Pool_continental’ all the French and Spanish Basque colonies. For each tested locality or pool of localities, the sample size (N), the value of the pGSM model parameter (pGSM), and the estimation the θ parameter. The population size was det…
Locality code	N	pGSM	θ [Confidence interval]
Pool_continental	890	0.446 [0.375 -- 0.517]	5.624 [4.603 -- 6.909]
LEZ	28	0.384 [0.269 -- 0.488]	4.792 [3.584 -- 6.508]
AIR	31	0.391 [0.275 -- 0.495]	4.832 [3.595 -- 6.498]
ALL	31	0.353 [0.235 -- 0.46]	5.972 [4.399 -- 8.147]
ANN	23	0.416 [0.297 -- 0.523]	4.769 [3.491 -- 6.514]
BUS	44	0.378 [0.272 -- 0.479]	5.377 [4.063 -- 7.091]
CHE	41	0.428 [0.320 -- 0.530]	4.582 [3.422 -- 6.091]
FAY	76	0.410 [0.317 -- 0.500]	5.074 [3.952 -- 6.449]
FEN	87	0.375 [0.278 -- 0.468]	5.615 [4.373 -- 7.177]
LES	45	0.347 [0.238 -- 0.450]	5.422 [4.133 -- 7.068]
LOU	19	0.368 [0.240 -- 0.487]	5.232 [3.740 -- 7.305]
PIN	49	0.413 [0.312 -- 0.509]	5.184 [3.942 -- 6.718]
XAI	77	0.372 [0.275 -- 0.466]	5.814 [4.526 -- 7.447]
ARG	29	0.356 [0.234 -- 0.470]	5.535 [4.040 -- 7.531]
SAR	76	0.394 [0.290 -- 0.483]	6.465 [5.043 -- 8.681]
VIG	40	0.456 [0.354 -- 0.550]	4.646 [3.504 -- 6.132]
BED	25	0.443 [0.324 -- 0.547]	4.066 [3.014 -- 5.625]
LAC	15	0.317 [0.178 -- 0.444]	6.442 [4.533 -- 9.361]
LAN	25	0.404 [0.282 -- 0.514]	4.695 [3.412 -- 6.442]
AYD	21	0.404 [0.268 -- 0.518]	4.443 [3.200 -- 6.350]
KER	25	0.414 [0.295 -- 0.523]	4.086 [2.992 -- 5.579]
LYS	19	0.313 [0.175 -- 0.438]	5.957 [4.180 -- 8.659]
BER	24	0.337 [0.213 -- 0.452]	5.549 [4.034 -- 7.680]
ARL	25	0.431 [0.320 -- 0.535]	5.591 [4.047 -- 7.647]
MON	15	0.450 [0.322-- 0.568]	3.030 [2.127 -- 4.231]
Pool_England	36	0.507 [0.395 -- 0.605]	2.229 [1.663 -- 2.957]
BRY	19	0.535 [0.419 -- 0.640]	1.854 [1.325 -- 2.565]
BUC	17	0.501 [0.376 -- 0.615]	2.107 [1.505 -- 2.916]

### Sheet: Figure S3
A)											B)
Figure S3. Plot of the estimated θ by colonies in function of the distance to the centroid A) in France/Spanish Basque Country, B) in France/Spanish Basque Country/England. Red line represents the regression and its significance is indicated by the p-value above the graphs.
